# Why panmictic bacteria are rare

**DOI:** 10.1101/385336

**Authors:** Chao Yang, Yujun Cui, Xavier Didelot, Ruifu Yang, Daniel Falush

**Author notes:** Corresponding authors: D. F. These authors contributed equally to the article (Chao Yang, Yujun Cui).

## Abstract

**Background:** Bacteria typically have more structured populations than higher eukaryotes, but this difference is surprising given high recombination rates, enormous population sizes and effective geographical dispersal in many bacterial species.

**Results:** We estimated the recombination scaled effective population size *N*_*e*_*r* in 21 bacterial species and find that it does not correlate with synonymous nucleotide diversity as would be expected under neutral models of evolution. Only two species have estimates substantially over 100, consistent with approximate panmixia, namely *Helicobacter pylori* and *Vibrio parahaemolyticus*. Both species are far from demographic equilibrium, with diversity predicted to increase more than 30 fold in *V. parahaemolyticus* if the current value of *N*_*e*_*r* were maintained, to values much higher than found in any species. We propose that panmixia is unstable in bacteria, and that persistent environmental species are likely to evolve barriers to genetic exchange, which act to prevent a continuous increase in diversity by enhancing genetic drift.

**Conclusions:** Our results highlight the dynamic nature of bacterial population structures and imply that overall diversity levels found within a species are poor indicators of its size.
