## Supplementary Table 2 for "Why panmictic bacteria are rare"

### Sheet: Sheet1
Supplementary Table 2. Parameters used in FastSimBac simulation.
	Sample size	Length (Mb)	Mutation rate (-t)	Recomnination effects (-r)	Migration rate (-I)	Join two populations (-ej)	Population size of Pop 1 (-n)	Population size of Pop2 (-n)
Figure 1a	200	2	0.01	0.001, 1000/0.01, 100
Figure 1b	200	2	0.01	0.002, 1000/0.01, 200
Figure 1c	200	2	0.01	0.01, 1000/0.01, 1000
Figure 1d	200	2	0.01	0.05, 1000/0.01, 5000
Figure 1e	200	2	0.01	0.1, 1000/0.01, 10000
Supplementary Figure 1a1	400	2	0.01	0.01, 1000	2, 200, 200, 0	0.05, 1, 2	1, 10	2, 1
Supplementary Figure 1a2	400	2	0.01	0.01, 1000	2, 200, 200, 0	0.1, 1, 2	1, 10	2, 1
Supplementary Figure 1a3	400	2	0.01	0.01, 1000	2, 200, 200, 0	0.2, 1, 2	1, 10	2, 1
Supplementary Figure 1b1	400	2	0.01	0.01, 10000	2, 200, 200, 0	0.001, 1, 2	1, 0.1	2, 1
Supplementary Figure 1b2	400	2	0.01	0.01, 10000	2, 200, 200, 0	0.01, 1, 2	1, 0.1	2, 1
Supplementary Figure 1b3	400	2	0.01	0.01, 10000	2, 200, 200, 0	0.05, 1, 2	1, 0.1	2, 1
Supplementary Figure 1c1	400	2	0.01	0.01, 10000	2, 200, 200, 1	1, 1, 2	1, 0.1	2, 1
Supplementary Figure 1c2	400	2	0.01	0.01, 10000	2, 200, 200, 5	1, 1, 2	1, 0.1	2, 1
Supplementary Figure 1c3	400	2	0.01	0.01, 10000	2, 200, 200, 10	1, 1, 2	1, 0.1	2, 1
